# EGFR-dependent actomyosin patterning coordinates morphogenetic movements between tissues

**DOI:** 10.1101/2023.12.22.573057

**Authors:** D. Nathaniel Clarke, Adam C. Martin

**Affiliations:** Dept.of Biology, Massachusetts Institute of Technology

## Abstract

The movements that give rise to the body’s structure are powered by cell shape changes and rearrangements that are coordinated at supracellular scales. How such cellular coordination arises and integrates different morphogenetic programs is unclear. Using quantitative imaging, we found a complex pattern of adherens junction (AJ) levels in the ectoderm prior to gastrulation onset in *Drosophila*. AJ intensity exhibited a double-sided gradient, with peaks at the dorsal midline and ventral neuroectoderm. We show that this dorsal-ventral AJ pattern is regulated by epidermal growth factor (EGF) signaling and that this signal is required for ectoderm cell movement during mesoderm invagination and axis extension. We identify AJ levels and junctional actomyosin as downstream effectors of EGFR signaling. Overall, our study demonstrates a mechanism of coordination between tissue folding and convergent extension that facilitates embryo-wide gastrulation movements.
