## Supplementary material for "EGFR-dependent actomyosin patterning coordinates morphogenetic movements between tissues": Supp. Table 3 - HCR probes

### Sheet: Sheet 1
Target gene	HCR amplifier	Oligo pool name	sequence
egfr	B1	Dmel_EGFR_1_1895_B1_33pp	GAGGAGGGCAGCAAACGGaaGGCTTGAAATTTATCTTCAAATTTA
egfr	B1	Dmel_EGFR_1_1895_B1_33pp	GTTGGGAAACTGAAACACGGGCAGCtaGAAGAGTCTTCCTTTACG
egfr	B1	Dmel_EGFR_1_1895_B1_33pp	GAGGAGGGCAGCAAACGGaaTATGATGTTATTTGTTGATGTTTTC
egfr	B1	Dmel_EGFR_1_1895_B1_33pp	TTTACCGAATACGCAAGCGCAGTTTtaGAAGAGTCTTCCTTTACG
egfr	B1	Dmel_EGFR_1_1895_B1_33pp	GAGGAGGGCAGCAAACGGaaGAAAATATCATAATATTTATATTTT
egfr	B1	Dmel_EGFR_1_1895_B1_33pp	GATTACAATTGCACTTGATAATGATtaGAAGAGTCTTCCTTTACG
egfr	B1	Dmel_EGFR_1_1895_B1_33pp	GAGGAGGGCAGCAAACGGaaGTACAATATAAACAATTACGATTAC
egfr	B1	Dmel_EGFR_1_1895_B1_33pp	TACAAGCTCCGCCTGTTGTATTATTtaGAAGAGTCTTCCTTTACG
egfr	B1	Dmel_EGFR_1_1895_B1_33pp	GAGGAGGGCAGCAAACGGaaAGATAACGCAAACGATCGCGCGGGG
egfr	B1	Dmel_EGFR_1_1895_B1_33pp	ATTAGCGTGCAAATCGTAAAAGCGCtaGAAGAGTCTTCCTTTACG
egfr	B1	Dmel_EGFR_1_1895_B1_33pp	GAGGAGGGCAGCAAACGGaaATATATACGTATGTATATTCGCGAA
egfr	B1	Dmel_EGFR_1_1895_B1_33pp	GATCTCTGTTTTGACTTCACTTCTAtaGAAGAGTCTTCCTTTACG
egfr	B1	Dmel_EGFR_1_1895_B1_33pp	GAGGAGGGCAGCAAACGGaaAGCTTTCCACTACAACTTTTGACCC
egfr	B1	Dmel_EGFR_1_1895_B1_33pp	CCAGACTTTGACCGGCGATTAGCAAtaGAAGAGTCTTCCTTTACG
egfr	B1	Dmel_EGFR_1_1895_B1_33pp	GAGGAGGGCAGCAAACGGaaCGCTCCTCCTTGCCCCATCTCAAAA
egfr	B1	Dmel_EGFR_1_1895_B1_33pp	TTGTGGTGCCTAGTCAAGCGTGGCCtaGAAGAGTCTTCCTTTACG
egfr	B1	Dmel_EGFR_1_1895_B1_33pp	GAGGAGGGCAGCAAACGGaaGAGATGCTTTGCCTGAGTTGAGGGG
egfr	B1	Dmel_EGFR_1_1895_B1_33pp	ATCTCGGCAGAATTGTTTGTTTACTtaGAAGAGTCTTCCTTTACG
egfr	B1	Dmel_EGFR_1_1895_B1_33pp	GAGGAGGGCAGCAAACGGaaATTCACCAACTGTACAAACACGCGA
egfr	B1	Dmel_EGFR_1_1895_B1_33pp	ATATCGATGCGCGGTCGATTTGCTTtaGAAGAGTCTTCCTTTACG
egfr	B1	Dmel_EGFR_1_1895_B1_33pp	GAGGAGGGCAGCAAACGGaaCATCCACATGCTGATAATCATCATG
egfr	B1	Dmel_EGFR_1_1895_B1_33pp	GCTGTCCCACAATCCTCGCGATATGtaGAAGAGTCTTCCTTTACG
egfr	B1	Dmel_EGFR_1_1895_B1_33pp	GAGGAGGGCAGCAAACGGaaTCAGCAGCACCGACCAGATGGAGCT
egfr	B1	Dmel_EGFR_1_1895_B1_33pp	TGGTGATGGATGCCATGCAGGCGAGtaGAAGAGTCTTCCTTTACG
egfr	B1	Dmel_EGFR_1_1895_B1_33pp	GAGGAGGGCAGCAAACGGaaCCGGCATTGCTGACCGATGAGCTTG
egfr	B1	Dmel_EGFR_1_1895_B1_33pp	ACTTTCATATTGCCATTATCCACATtaGAAGAGTCTTCCTTTACG
egfr	B1	Dmel_EGFR_1_1895_B1_33pp	GAGGAGGGCAGCAAACGGaaGAGCCGAGATTTAGTGCCGATGCAG
egfr	B1	Dmel_EGFR_1_1895_B1_33pp	ATGATGTTCCTTGTTGGAGGGCACGtaGAAGAGTCTTCCTTTACG
egfr	B1	Dmel_EGFR_1_1895_B1_33pp	GAGGAGGGCAGCAAACGGaaTGTACCGATCTCTGAGGTTCCGGTA
egfr	B1	Dmel_EGFR_1_1895_B1_33pp	GGTTGCCATCCACATACGTACAGTTtaGAAGAGTCTTCCTTTACG
egfr	B1	Dmel_EGFR_1_1895_B1_33pp	GAGGAGGGCAGCAAACGGaaTCGTTGGGCAGCCAGGTCAGCTCCA
egfr	B1	Dmel_EGFR_1_1895_B1_33pp	TTGTCCAGGAAGCTGAGGTCCAAATtaGAAGAGTCTTCCTTTACG
egfr	B1	Dmel_EGFR_1_1895_B1_33pp	GAGGAGGGCAGCAAACGGaaAATATAGCCGGTGACCTCCCGTATG
egfr	B1	Dmel_EGFR_1_1895_B1_33pp	TTTCTTAACGTCCACATGACTGATCtaGAAGAGTCTTCCTTTACG
egfr	B1	Dmel_EGFR_1_1895_B1_33pp	GAGGAGGGCAGCAAACGGaaTGATTTGTAGTTTGGGAAATACCAC
egfr	B1	Dmel_EGFR_1_1895_B1_33pp	ATAAGCTGAACAGCGTGCGTCCGCGtaGAAGAGTCTTCCTTTACG
egfr	B1	Dmel_EGFR_1_1895_B1_33pp	GAGGAGGGCAGCAAACGGaaAAGGCATACTTCTCCTCCTCCACGG
egfr	B1	Dmel_EGFR_1_1895_B1_33pp	GTGTACATTTTGGAATAAGTGACGAtaGAAGAGTCTTCCTTTACG
egfr	B1	Dmel_EGFR_1_1895_B1_33pp	GAGGAGGGCAGCAAACGGaaATCGCGTAGATCGGGAATCTCCAGC
egfr	B1	Dmel_EGFR_1_1895_B1_33pp	GTGGAAGCCCACTTGGCCATTTAAGtaGAAGAGTCTTCCTTTACG
egfr	B1	Dmel_EGFR_1_1895_B1_33pp	GAGGAGGGCAGCAAACGGaaGCATGTGGCAGAGATTGTAGTTGTT
egfr	B1	Dmel_EGFR_1_1895_B1_33pp	ATACAATCTCCGACCACTGGATCGTtaGAAGAGTCTTCCTTTACG
egfr	B1	Dmel_EGFR_1_1895_B1_33pp	GAGGAGGGCAGCAAACGGaaTTGTAGTATGCATCCGTGCCGTTGG
egfr	B1	Dmel_EGFR_1_1895_B1_33pp	TCGCGCTCCGGAGCAGTAAAGTCGTtaGAAGAGTCTTCCTTTACG
egfr	B1	Dmel_EGFR_1_1895_B1_33pp	GAGGAGGGCAGCAAACGGaaGCAGCTCTCGTGGCACTTGGGACAC
egfr	B1	Dmel_EGFR_1_1895_B1_33pp	GGGACCCTCGCCCCAACATCCGTGCtaGAAGAGTCTTCCTTTACG
egfr	B1	Dmel_EGFR_1_1895_B1_33pp	GAGGAGGGCAGCAAACGGaaGCTTGCTGAACTTCTGGCAATTCTT
egfr	B1	Dmel_EGFR_1_1895_B1_33pp	CTCCGGCACACTGTGGCGAGCAGGTtaGAAGAGTCTTCCTTTACG
egfr	B1	Dmel_EGFR_1_1895_B1_33pp	GAGGAGGGCAGCAAACGGaaCGCGGCTTTGGTCCATAGCAACGAC
egfr	B1	Dmel_EGFR_1_1895_B1_33pp	CCGGCGCAGAAGAGGTGACAACACTtaGAAGAGTCTTCCTTTACG
egfr	B1	Dmel_EGFR_1_1895_B1_33pp	GAGGAGGGCAGCAAACGGaaCTTTTGCGTGGGACCAGTGCATCCT
egfr	B1	Dmel_EGFR_1_1895_B1_33pp	GAAGAAGTTCTTGCAGGCGATGCAAtaGAAGAGTCTTCCTTTACG
egfr	B1	Dmel_EGFR_1_1895_B1_33pp	GAGGAGGGCAGCAAACGGaaATTCCTCCTTGCATACGCCCTCGTC
egfr	B1	Dmel_EGFR_1_1895_B1_33pp	TGGGATTGTACTTGCGCATGGGCGGtaGAAGAGTCTTCCTTTACG
egfr	B1	Dmel_EGFR_1_1895_B1_33pp	GAGGAGGGCAGCAAACGGaaGGATTCGTTTCAAGAACATAGGTGG
egfr	B1	Dmel_EGFR_1_1895_B1_33pp	GTGGCACCATAGGCATACTTTCCCTtaGAAGAGTCTTCCTTTACG
egfr	B1	Dmel_EGFR_1_1895_B1_33pp	GAGGAGGGCAGCAAACGGaaATGACCGGGACACTCCTTGACGCAG
egfr	B1	Dmel_EGFR_1_1895_B1_33pp	CACGCAGGCGCCATTATCACGCAACtaGAAGAGTCTTCCTTTACG
egfr	B1	Dmel_EGFR_1_1895_B1_33pp	GAGGAGGGCAGCAAACGGaaCCATTGCAGGGCACACACTCGCCCC
egfr	B1	Dmel_EGFR_1_1895_B1_33pp	ACGCCCGGGCAGGTTTTGGGGCACGtaGAAGAGTCTTCCTTTACG
egfr	B1	Dmel_EGFR_1_1895_B1_33pp	GAGGAGGGCAGCAAACGGaaAATGTTGCCGGCATGCAGGACAGTA
egfr	B1	Dmel_EGFR_1_1895_B1_33pp	GATCACCGTACAATTCCGGAACGAGtaGAAGAGTCTTCCTTTACG
egfr	B1	Dmel_EGFR_1_1895_B1_33pp	GAGGAGGGCAGCAAACGGaaGATCCAAAATGCGAATGTTGCCATC
egfr	B1	Dmel_EGFR_1_1895_B1_33pp	AGACATCCTGGAAGCCCGAGAAGGTtaGAAGAGTCTTCCTTTACG
egfr	B1	Dmel_EGFR_1_1895_B1_33pp	GAGGAGGGCAGCAAACGGaaCGTGGTCCCATCGTGTAGTTGGCAT
egfr	B1	Dmel_EGFR_1_1895_B1_33pp	AGTCGCTCGGGATCCAGCGGTATGTtaGAAGAGTCTTCCTTTACG
sna	B1	dmel_sna_1_1602_B1_29pp	GAGGAGGGCAGCAAACGGaaGAGAGCTGAGGTGGCTGTGACAGGT
sna	B1	dmel_sna_1_1602_B1_29pp	GTATAGAGCGGTGGTTGCGTTCTCAtaGAAGAGTCTTCCTTTACG
sna	B1	dmel_sna_1_1602_B1_29pp	GAGGAGGGCAGCAAACGGaaGGCGAGTTATATAGTTCGGGATCGA
sna	B1	dmel_sna_1_1602_B1_29pp	GGTAAATCGGGAGATCGGCGATCGAtaGAAGAGTCTTCCTTTACG
sna	B1	dmel_sna_1_1602_B1_29pp	GAGGAGGGCAGCAAACGGaaAGCTTTTGTAGTTGGCGGCCATTTT
sna	B1	dmel_sna_1_1602_B1_29pp	AGACAATGGGGCGCTTCTTTAGCGGtaGAAGAGTCTTCCTTTACG
sna	B1	dmel_sna_1_1602_B1_29pp	GAGGAGGGCAGCAAACGGaaGTTTGTGGCAGACGCTCCTCCACGA
sna	B1	dmel_sna_1_1602_B1_29pp	GAGTCCTTGGTCAGGGCCAAGGCCTtaGAAGAGTCTTCCTTTACG
sna	B1	dmel_sna_1_1602_B1_29pp	GAGGAGGGCAGCAAACGGaaCTGCGGCTGATCCTGGGCAAACTGT
sna	B1	dmel_sna_1_1602_B1_29pp	GTCGCGACCCCGTTTCAGGGATAGAtaGAAGAGTCTTCCTTTACG
sna	B1	dmel_sna_1_1602_B1_29pp	GAGGAGGGCAGCAAACGGaaGCTGCTGATAATCCTGGGTCTCCTC
sna	B1	dmel_sna_1_1602_B1_29pp	TCAGCACATAGTCACGTTTCGGTTCtaGAAGAGTCTTCCTTTACG
sna	B1	dmel_sna_1_1602_B1_29pp	GAGGAGGGCAGCAAACGGaaAGCTGGAGTTCCTTTCCGGTGTTTT
sna	B1	dmel_sna_1_1602_B1_29pp	GCGACAGCAGGCAGGAGTTGGAGCTtaGAAGAGTCTTCCTTTACG
sna	B1	dmel_sna_1_1602_B1_29pp	GAGGAGGGCAGCAAACGGaaAGGTAATCCTGGGCCTCCACTGGCG
sna	B1	dmel_sna_1_1602_B1_29pp	AGTCCACGCATATGGATTTCGGTGGtaGAAGAGTCTTCCTTTACG
sna	B1	dmel_sna_1_1602_B1_29pp	GAGGAGGGCAGCAAACGGaaCTGGAAGGGATTAATCGTGGTGGGG
sna	B1	dmel_sna_1_1602_B1_29pp	GCAACCGGCGGCCATCACAAAGGCGtaGAAGAGTCTTCCTTTACG
sna	B1	dmel_sna_1_1602_B1_29pp	GAGGAGGGCAGCAAACGGaaTGCTCCACAGGGCAGAGATCGGATT
sna	B1	dmel_sna_1_1602_B1_29pp	GGAAGGCGGCCAGATGGGGCTGATAtaGAAGAGTCTTCCTTTACG
sna	B1	dmel_sna_1_1602_B1_29pp	GAGGAGGGCAGCAAACGGaaGAGGCCATCGAGCTGGCTGGCGAGG
sna	B1	dmel_sna_1_1602_B1_29pp	TGCTGGTAGCTGTAGACCGACTGGGtaGAAGAGTCTTCCTTTACG
sna	B1	dmel_sna_1_1602_B1_29pp	GAGGAGGGCAGCAAACGGaaTCCGGGGCTGGAGGGCGGCGTCATC
sna	B1	dmel_sna_1_1602_B1_29pp	TGGCTCGGAACCGGTTTCCAGATCGtaGAAGAGTCTTCCTTTACG
sna	B1	dmel_sna_1_1602_B1_29pp	GAGGAGGGCAGCAAACGGaaTGTCATTTCGCACTGAAAGATCCTC
sna	B1	dmel_sna_1_1602_B1_29pp	AAAGGTGGAACAGAGCCGGCAGTGGtaGAAGAGTCTTCCTTTACG
sna	B1	dmel_sna_1_1602_B1_29pp	GAGGAGGGCAGCAAACGGaaCTGCTGCTGGACTTGGCCTCATCGA
sna	B1	dmel_sna_1_1602_B1_29pp	CCCGATGAGCTGCTTACACTGGCACtaGAAGAGTCTTCCTTTACG
sna	B1	dmel_sna_1_1602_B1_29pp	GAGGAGGGCAGCAAACGGaaACTCATGGCCGGAGTGTAGGAGTAT
sna	B1	dmel_sna_1_1602_B1_29pp	ATTGGCGGCAACACTCGCCGACGAGtaGAAGAGTCTTCCTTTACG
sna	B1	dmel_sna_1_1602_B1_29pp	GAGGAGGGCAGCAAACGGaaTCGTCGCACTTGAAGCGGTAGTTTT
sna	B1	dmel_sna_1_1602_B1_29pp	ATCGAGGTGGAGTACATCTTCTGGCtaGAAGAGTCTTCCTTTACG
sna	B1	dmel_sna_1_1602_B1_29pp	GAGGAGGGCAGCAAACGGaaGAACTGACGGTGCTTGGACAGGCCC
sna	B1	dmel_sna_1_1602_B1_29pp	CTGATTACACTCGGCTGCCGGGCAGtaGAAGAGTCTTCCTTTACG
sna	B1	dmel_sna_1_1602_B1_29pp	GAGGAGGGCAGCAAACGGaaCCTCGCAGGAGTGGGTCTTCTTCTC
sna	B1	dmel_sna_1_1602_B1_29pp	CAATGGTGGTGTACAGCTTTCCACAtaGAAGAGTCTTCCTTTACG
sna	B1	dmel_sna_1_1602_B1_29pp	GAGGAGGGCAGCAAACGGaaGTGCGGATGTGCATCTTCAGGGCTC
sna	B1	dmel_sna_1_1602_B1_29pp	ATGGGGCACTTGCAGGGCAGAGTGTtaGAAGAGTCTTCCTTTACG
sna	B1	dmel_sna_1_1602_B1_29pp	GAGGAGGGCAGCAAACGGaaGGGTCGAGAGAAGGCCTTGCCGCAA
sna	B1	dmel_sna_1_1602_B1_29pp	GGTGCGGATGTGTCCCTGGAGCAGCtaGAAGAGTCTTCCTTTACG
sna	B1	dmel_sna_1_1602_B1_29pp	GAGGAGGGCAGCAAACGGaaACTGGAAAGGCTTCTCTCCAGTGTG
sna	B1	dmel_sna_1_1602_B1_29pp	CGGCAAAGGATCGTGGGCAGTCGGGtaGAAGAGTCTTCCTTTACG
sna	B1	dmel_sna_1_1602_B1_29pp	GAGGAGGGCAGCAAACGGaaTGATGAGCTCGCAGGTTCGAGCGGT
sna	B1	dmel_sna_1_1602_B1_29pp	TACTTCTTGACGTCCACGTGGGTCTtaGAAGAGTCTTCCTTTACG
sna	B1	dmel_sna_1_1602_B1_29pp	GAGGAGGGCAGCAAACGGaaAGATTTGTGGCACACCTGGCAGGCG
sna	B1	dmel_sna_1_1602_B1_29pp	CTTGTTCAGGAGCGACATCCTGGAGtaGAAGAGTCTTCCTTTACG
sna	B1	dmel_sna_1_1602_B1_29pp	GAGGAGGGCAGCAAACGGaaTGATGGTGCAGTTGGAGCTGGAGTG
sna	B1	dmel_sna_1_1602_B1_29pp	TCATATGTCGAGAATCCTACGCAATtaGAAGAGTCTTCCTTTACG
sna	B1	dmel_sna_1_1602_B1_29pp	GAGGAGGGCAGCAAACGGaaAGGTAATTGTGTCCTGCTAAGGGAT
sna	B1	dmel_sna_1_1602_B1_29pp	CTTCGCCAGCGGAATGTGAGTTTGCtaGAAGAGTCTTCCTTTACG
sna	B1	dmel_sna_1_1602_B1_29pp	GAGGAGGGCAGCAAACGGaaAATAGGTATTGTCTGTTTGTTTGGT
sna	B1	dmel_sna_1_1602_B1_29pp	AACCGAATCGACTTAGTACAAACTTtaGAAGAGTCTTCCTTTACG
sna	B1	dmel_sna_1_1602_B1_29pp	GAGGAGGGCAGCAAACGGaaATAAATATAGTAATAGTAGCACCAA
sna	B1	dmel_sna_1_1602_B1_29pp	ACTTAAACTTAGAATACTATAGCTGtaGAAGAGTCTTCCTTTACG
sna	B1	dmel_sna_1_1602_B1_29pp	GAGGAGGGCAGCAAACGGaaTGTGACAATGAGGCAATATACATGA
sna	B1	dmel_sna_1_1602_B1_29pp	AATGAATAGATTTGGTAAAATGCTGtaGAAGAGTCTTCCTTTACG
sna	B1	dmel_sna_1_1602_B1_29pp	GAGGAGGGCAGCAAACGGaaCATAAATAAGGGTATATTATAATTA
sna	B1	dmel_sna_1_1602_B1_29pp	ACAGTTGGCTTAACAGTACTGAGAAtaGAAGAGTCTTCCTTTACG
p120ctn	B2	Dmel_p120ctn_CDS_1_1760_B2_33pp	CCTCGTAAATCCTCATCAaaTGTGTTTGAGAGATCGCGCTTCCAT
p120ctn	B2	Dmel_p120ctn_CDS_1_1760_B2_33pp	TTGAATTCATATTTAAACCGATTAGtaATCATCCAGTAAACCGCC
p120ctn	B2	Dmel_p120ctn_CDS_1_1760_B2_33pp	CCTCGTAAATCCTCATCAaaAATGAAAGGTCCATGTTTATGTGAG
p120ctn	B2	Dmel_p120ctn_CDS_1_1760_B2_33pp	GATTGCATGTTTGCAGGCTCGTGCGtaATCATCCAGTAAACCGCC
p120ctn	B2	Dmel_p120ctn_CDS_1_1760_B2_33pp	CCTCGTAAATCCTCATCAaaATAATTTTGAAAAGACCCAAATTGG
p120ctn	B2	Dmel_p120ctn_CDS_1_1760_B2_33pp	TGAATATCCTGCTGCCGAAAATTGAtaATCATCCAGTAAACCGCC
p120ctn	B2	Dmel_p120ctn_CDS_1_1760_B2_33pp	CCTCGTAAATCCTCATCAaaGCTTTGTTATATATAATGGAGTGCT
p120ctn	B2	Dmel_p120ctn_CDS_1_1760_B2_33pp	CTTTTGTTATTGCACCTACTCCTGTtaATCATCCAGTAAACCGCC
p120ctn	B2	Dmel_p120ctn_CDS_1_1760_B2_33pp	CCTCGTAAATCCTCATCAaaTTATTTTGAGAGCAGTGTGGCGCAA
p120ctn	B2	Dmel_p120ctn_CDS_1_1760_B2_33pp	GAATTGTCTGTAGAGTTCGTCTCAAtaATCATCCAGTAAACCGCC
p120ctn	B2	Dmel_p120ctn_CDS_1_1760_B2_33pp	CCTCGTAAATCCTCATCAaaTGGATGATTCTCAATGTCTGGAATG
p120ctn	B2	Dmel_p120ctn_CDS_1_1760_B2_33pp	TTGTACATATCTCACTGTTGTAGCTtaATCATCCAGTAAACCGCC
p120ctn	B2	Dmel_p120ctn_CDS_1_1760_B2_33pp	CCTCGTAAATCCTCATCAaaCGGATGTATCCTCATATTGACCCGC
p120ctn	B2	Dmel_p120ctn_CDS_1_1760_B2_33pp	CACAAGTCAAACCAGCTACACCATAtaATCATCCAGTAAACCGCC
p120ctn	B2	Dmel_p120ctn_CDS_1_1760_B2_33pp	CCTCGTAAATCCTCATCAaaTCAGCTGTGTACTCAGAGTCTATTC
p120ctn	B2	Dmel_p120ctn_CDS_1_1760_B2_33pp	GACGTATAGCAGTAAGGTACGACAGtaATCATCCAGTAAACCGCC
p120ctn	B2	Dmel_p120ctn_CDS_1_1760_B2_33pp	CCTCGTAAATCCTCATCAaaTTGAATTCCTGTATAGTTTGCATCC
p120ctn	B2	Dmel_p120ctn_CDS_1_1760_B2_33pp	AAATGGTTTAATACTTGAAGTCGTGtaATCATCCAGTAAACCGCC
p120ctn	B2	Dmel_p120ctn_CDS_1_1760_B2_33pp	CCTCGTAAATCCTCATCAaaTGTTATCATTAAAAGGCCTTCCAGA
p120ctn	B2	Dmel_p120ctn_CDS_1_1760_B2_33pp	AATCCGCAACAGCTTCTGCTCCATTtaATCATCCAGTAAACCGCC
p120ctn	B2	Dmel_p120ctn_CDS_1_1760_B2_33pp	CCTCGTAAATCCTCATCAaaGAACTTTTAAAGGTTCTACATTGGG
p120ctn	B2	Dmel_p120ctn_CDS_1_1760_B2_33pp	GCGAATTGAGGTAATTTAAATTCAGtaATCATCCAGTAAACCGCC
p120ctn	B2	Dmel_p120ctn_CDS_1_1760_B2_33pp	CCTCGTAAATCCTCATCAaaCGGCACTGTATTTATAGAGCTCATG
p120ctn	B2	Dmel_p120ctn_CDS_1_1760_B2_33pp	GTAATCATCCTTTTCTTCCAATCTTtaATCATCCAGTAAACCGCC
p120ctn	B2	Dmel_p120ctn_CDS_1_1760_B2_33pp	CCTCGTAAATCCTCATCAaaAAATATCATTTTCTGATCCTTCAAT
p120ctn	B2	Dmel_p120ctn_CDS_1_1760_B2_33pp	TTGGATCCCGCCATCTCATTGTAGAtaATCATCCAGTAAACCGCC
p120ctn	B2	Dmel_p120ctn_CDS_1_1760_B2_33pp	CCTCGTAAATCCTCATCAaaATAGCACTACTCGGGTTGCTTAAAA
p120ctn	B2	Dmel_p120ctn_CDS_1_1760_B2_33pp	TGTAGATAGGCTGCTGCATTAGCTTtaATCATCCAGTAAACCGCC
p120ctn	B2	Dmel_p120ctn_CDS_1_1760_B2_33pp	CCTCGTAAATCCTCATCAaaTGGATCATCCATGTAGCACAAATGC
p120ctn	B2	Dmel_p120ctn_CDS_1_1760_B2_33pp	TCCCAGAGATCTTGTACGTTGCTTGtaATCATCCAGTAAACCGCC
p120ctn	B2	Dmel_p120ctn_CDS_1_1760_B2_33pp	CCTCGTAAATCCTCATCAaaGCAGTCGAACTAATGGTGGTATACC
p120ctn	B2	Dmel_p120ctn_CDS_1_1760_B2_33pp	TATGTATTTCTGGAGAATCATAAGAtaATCATCCAGTAAACCGCC
p120ctn	B2	Dmel_p120ctn_CDS_1_1760_B2_33pp	CCTCGTAAATCCTCATCAaaTTACGTAAAGCACCACAGGCATTTT
p120ctn	B2	Dmel_p120ctn_CDS_1_1760_B2_33pp	TCATCATTTTGTCTTCCGTAAGATAtaATCATCCAGTAAACCGCC
p120ctn	B2	Dmel_p120ctn_CDS_1_1760_B2_33pp	CCTCGTAAATCCTCATCAaaAGCGTTCTTTATTCCACGCTTGTTT
p120ctn	B2	Dmel_p120ctn_CDS_1_1760_B2_33pp	AAGATGCACCAAAGCTGCTATTCCAtaATCATCCAGTAAACCGCC
p120ctn	B2	Dmel_p120ctn_CDS_1_1760_B2_33pp	CCTCGTAAATCCTCATCAaaCTTCTGTTTCTTGTGACCGACATAA
p120ctn	B2	Dmel_p120ctn_CDS_1_1760_B2_33pp	ACAAAACGCCAGTCACCAATTCTTTtaATCATCCAGTAAACCGCC
p120ctn	B2	Dmel_p120ctn_CDS_1_1760_B2_33pp	CCTCGTAAATCCTCATCAaaAAGTCTTCACAGGAAGACATATTCC
p120ctn	B2	Dmel_p120ctn_CDS_1_1760_B2_33pp	AGCGCTTCATCAATAATTGACCGTTtaATCATCCAGTAAACCGCC
p120ctn	B2	Dmel_p120ctn_CDS_1_1760_B2_33pp	CCTCGTAAATCCTCATCAaaAATCACGCTGCAAACTACAGCAACG
p120ctn	B2	Dmel_p120ctn_CDS_1_1760_B2_33pp	AACTGCATCCCAACCAGAATGAGGCtaATCATCCAGTAAACCGCC
p120ctn	B2	Dmel_p120ctn_CDS_1_1760_B2_33pp	CCTCGTAAATCCTCATCAaaTAGAAAAGCATGTTTCTCCACAACA
p120ctn	B2	Dmel_p120ctn_CDS_1_1760_B2_33pp	AAACTCCAGAAGCATTTCGAAATACtaATCATCCAGTAAACCGCC
p120ctn	B2	Dmel_p120ctn_CDS_1_1760_B2_33pp	CCTCGTAAATCCTCATCAaaTCTCCAGCAGAACTGACATTTCGTA
p120ctn	B2	Dmel_p120ctn_CDS_1_1760_B2_33pp	CAATTTCGAAGACATCCTCTTGCATtaATCATCCAGTAAACCGCC
p120ctn	B2	Dmel_p120ctn_CDS_1_1760_B2_33pp	CCTCGTAAATCCTCATCAaaAAGAAGGCATTCAACTAAATGTTCA
p120ctn	B2	Dmel_p120ctn_CDS_1_1760_B2_33pp	TTTCTCAATTGATGTTCGCACAACAtaATCATCCAGTAAACCGCC
p120ctn	B2	Dmel_p120ctn_CDS_1_1760_B2_33pp	CCTCGTAAATCCTCATCAaaCTACAGTTTTATTTCCAATATTATT
p120ctn	B2	Dmel_p120ctn_CDS_1_1760_B2_33pp	GATTTCGAAGTATACATACGCAATTtaATCATCCAGTAAACCGCC
p120ctn	B2	Dmel_p120ctn_CDS_1_1760_B2_33pp	CCTCGTAAATCCTCATCAaaTCAACTTCTTGACATCGGTATGAAA
p120ctn	B2	Dmel_p120ctn_CDS_1_1760_B2_33pp	AAGGGATGTTTGTCGTAATTGGGATtaATCATCCAGTAAACCGCC
p120ctn	B2	Dmel_p120ctn_CDS_1_1760_B2_33pp	CCTCGTAAATCCTCATCAaaTGGAATAACTCTTTCTGGTGTTATA
p120ctn	B2	Dmel_p120ctn_CDS_1_1760_B2_33pp	GCCCAAATTTTCTCCTTTAGATGACtaATCATCCAGTAAACCGCC
p120ctn	B2	Dmel_p120ctn_CDS_1_1760_B2_33pp	CCTCGTAAATCCTCATCAaaAGCATCGGAATTATTAGCTTCTTTT
p120ctn	B2	Dmel_p120ctn_CDS_1_1760_B2_33pp	GTCAGCGGAAATGTTGTATTCGTTGtaATCATCCAGTAAACCGCC
p120ctn	B2	Dmel_p120ctn_CDS_1_1760_B2_33pp	CCTCGTAAATCCTCATCAaaTATATGTTACAGAACTTTTAGAATA
p120ctn	B2	Dmel_p120ctn_CDS_1_1760_B2_33pp	ATTGTTCATATCCCTTGTTTAATTTtaATCATCCAGTAAACCGCC
p120ctn	B2	Dmel_p120ctn_CDS_1_1760_B2_33pp	CCTCGTAAATCCTCATCAaaTATTGAACTACTTCAGGTTGCCATA
p120ctn	B2	Dmel_p120ctn_CDS_1_1760_B2_33pp	GAACAACTTTGCAATAATGACAAATtaATCATCCAGTAAACCGCC
p120ctn	B2	Dmel_p120ctn_CDS_1_1760_B2_33pp	CCTCGTAAATCCTCATCAaaAGCGGCTTCAAGTGTTTCTGGATTA
p120ctn	B2	Dmel_p120ctn_CDS_1_1760_B2_33pp	TGCAGACAAATTTTGAATTGCTCCAtaATCATCCAGTAAACCGCC
p120ctn	B2	Dmel_p120ctn_CDS_1_1760_B2_33pp	CCTCGTAAATCCTCATCAaaTATCAATACTGGGTTGCCAATAGCA
p120ctn	B2	Dmel_p120ctn_CDS_1_1760_B2_33pp	CTTTCTCTTTACGCACTGTTGCGCGtaATCATCCAGTAAACCGCC
p120ctn	B2	Dmel_p120ctn_CDS_1_1760_B2_33pp	CCTCGTAAATCCTCATCAaaAGAAGCTCAACAAGTATCGGTAGGC
p120ctn	B2	Dmel_p120ctn_CDS_1_1760_B2_33pp	CAAACTACGCGATCCACTTCCATCCtaATCATCCAGTAAACCGCC
arm (b-cat.)	B2	Dmel_arm_CDS_1_1716_B2_33pp	CCTCGTAAATCCTCATCAaaGATTCTGGGCTGGCATGTAACTCAT
arm (b-cat.)	B2	Dmel_arm_CDS_1_1716_B2_33pp	TGTATTGATTATTATGCGACATGGTtaATCATCCAGTAAACCGCC
arm (b-cat.)	B2	Dmel_arm_CDS_1_1716_B2_33pp	CCTCGTAAATCCTCATCAaaACCATCGGCGGCAGATCAGGTGGAT
arm (b-cat.)	B2	Dmel_arm_CDS_1_1716_B2_33pp	CACATGAGGGTCTGCTCCTTGGCGGtaATCATCCAGTAAACCGCC
arm (b-cat.)	B2	Dmel_arm_CDS_1_1716_B2_33pp	CCTCGTAAATCCTCATCAaaGTCGCCCAAGTACGAATTCTGCTGC
arm (b-cat.)	B2	Dmel_arm_CDS_1_1716_B2_33pp	GGTCACGGCACCCGAGTGGATGCCGtaATCATCCAGTAAACCGCC
arm (b-cat.)	B2	Dmel_arm_CDS_1_1716_B2_33pp	CCTCGTAAATCCTCATCAaaCCTTGCCAGACAGCGATGGAACCTG
arm (b-cat.)	B2	Dmel_arm_CDS_1_1716_B2_33pp	GTGGATCTCCCTCCATCTCCTCGTCtaATCATCCAGTAAACCGCC
arm (b-cat.)	B2	Dmel_arm_CDS_1_1716_B2_33pp	CCTCGTAAATCCTCATCAaaAAACCGGTGTCCAGGTCGAACATAA
arm (b-cat.)	B2	Dmel_arm_CDS_1_1716_B2_33pp	ACTTGGTCTTGTGTGAAATTCTGCGtaATCATCCAGTAAACCGCC
arm (b-cat.)	B2	Dmel_arm_CDS_1_1716_B2_33pp	CCTCGTAAATCCTCATCAaaGCTCAGTTGCTGGTTCATATCGTCC
arm (b-cat.)	B2	Dmel_arm_CDS_1_1716_B2_33pp	AGCACGTACACGTTGGGAGCGTGTCtaATCATCCAGTAAACCGCC
arm (b-cat.)	B2	Dmel_arm_CDS_1_1716_B2_33pp	CCTCGTAAATCCTCATCAaaCCTCCAGGGTTTCCGGAAACATGGC
arm (b-cat.)	B2	Dmel_arm_CDS_1_1716_B2_33pp	ACTGGGTGGAGGGAATCTCAATGCCtaATCATCCAGTAAACCGCC
arm (b-cat.)	B2	Dmel_arm_CDS_1_1716_B2_33pp	CCTCGTAAATCCTCATCAaaACTGCCGTCGGCTGTTGGGGATCAA
arm (b-cat.)	B2	Dmel_arm_CDS_1_1716_B2_33pp	ATTTGTGACGGTTCCGAAAGACGTTtaATCATCCAGTAAACCGCC
arm (b-cat.)	B2	Dmel_arm_CDS_1_1716_B2_33pp	CCTCGTAAATCCTCATCAaaCAGATTGACCACCGCGTGCTTTAGC
arm (b-cat.)	B2	Dmel_arm_CDS_1_1716_B2_33pp	CAGCTCAGCGTCGTCCTGGTAGTTGtaATCATCCAGTAAACCGCC
arm (b-cat.)	B2	Dmel_arm_CDS_1_1716_B2_33pp	CCTCGTAAATCCTCATCAaaTCAACTCGGGTATGGCCCTGGTTGC
arm (b-cat.)	B2	Dmel_arm_CDS_1_1716_B2_33pp	CCTGATCCTCATCGTTCAGCAGCTTtaATCATCCAGTAAACCGCC
arm (b-cat.)	B2	Dmel_arm_CDS_1_1716_B2_33pp	CCTCGTAAATCCTCATCAaaATCATGGCGGCCTGGGAAACTACCA
arm (b-cat.)	B2	Dmel_arm_CDS_1_1716_B2_33pp	GCCTCCTTCTTAGACAGCTGGTGGAtaATCATCCAGTAAACCGCC
arm (b-cat.)	B2	Dmel_arm_CDS_1_1716_B2_33pp	CCTCGTAAATCCTCATCAaaGCTGTTCATAATGGCATGTCGCGAG
arm (b-cat.)	B2	Dmel_arm_CDS_1_1716_B2_33pp	ACGCACCAAAGCGGCTACCATCTGAtaATCATCCAGTAAACCGCC
arm (b-cat.)	B2	Dmel_arm_CDS_1_1716_B2_33pp	CCTCGTAAATCCTCATCAaaCCAGATCGTTGCTGTTAGAGATGGC
arm (b-cat.)	B2	Dmel_arm_CDS_1_1716_B2_33pp	GTGTTCCTACCGCTGCCTTGGTGCTtaATCATCCAGTAAACCGCC
arm (b-cat.)	B2	Dmel_arm_CDS_1_1716_B2_33pp	CCTCGTAAATCCTCATCAaaTGGCGATGGTGTGATAAGTTGTGCA
arm (b-cat.)	B2	Dmel_arm_CDS_1_1716_B2_33pp	CCACTCTTGAAGATGGCCAGCAGACtaATCATCCAGTAAACCGCC
arm (b-cat.)	B2	Dmel_arm_CDS_1_1716_B2_33pp	CCTCGTAAATCCTCATCAaaCAACTTGACGAGTGCCGGGATGCCG
arm (b-cat.)	B2	Dmel_arm_CDS_1_1716_B2_33pp	CAGCACACTCTCCACTGGCGAGGAGtaATCATCCAGTAAACCGCC
arm (b-cat.)	B2	Dmel_arm_CDS_1_1716_B2_33pp	CCTCGTAAATCCTCATCAaaTGTGCAGAGTGGTAATTGCATAGAA
arm (b-cat.)	B2	Dmel_arm_CDS_1_1716_B2_33pp	TAGAGCCATCCTGGTGGAGCAGCAAtaATCATCCAGTAAACCGCC
arm (b-cat.)	B2	Dmel_arm_CDS_1_1716_B2_33pp	CCTCGTAAATCCTCATCAaaCCGCCGGCCAGGCGCACAGCCATCT
arm (b-cat.)	B2	Dmel_arm_CDS_1_1716_B2_33pp	TGCAGCAGAGTAACCATCTTCTGAAtaATCATCCAGTAAACCGCC
arm (b-cat.)	B2	Dmel_arm_CDS_1_1716_B2_33pp	CCTCGTAAATCCTCATCAaaAGCCAGAAACTTAACGTTGTTTCGT
arm (b-cat.)	B2	Dmel_arm_CDS_1_1716_B2_33pp	CAGAATTTGCAAGCAATCTGTGACGtaATCATCCAGTAAACCGCC
arm (b-cat.)	B2	Dmel_arm_CDS_1_1716_B2_33pp	CCTCGTAAATCCTCATCAaaACTTGCTCTCCTGGTTACCATAGGC
arm (b-cat.)	B2	Dmel_arm_CDS_1_1716_B2_33pp	TGGGCCCTCCGGAGGCAAGAATTATtaATCATCCAGTAAACCGCC
arm (b-cat.)	B2	Dmel_arm_CDS_1_1716_B2_33pp	CCTCGTAAATCCTCATCAaaGAGCGCATAATGCGCACGAGTTCGT
arm (b-cat.)	B2	Dmel_arm_CDS_1_1716_B2_33pp	GTCCACAGAAGCTTCTCGTAGTCGTtaATCATCCAGTAAACCGCC
arm (b-cat.)	B2	Dmel_arm_CDS_1_1716_B2_33pp	CCTCGTAAATCCTCATCAaaGAGCACTTTCAGTACCCGCGAAGTG
arm (b-cat.)	B2	Dmel_arm_CDS_1_1716_B2_33pp	GGCCGGCTTGTTGCTGGAGCAAACGtaATCATCCAGTAAACCGCC
arm (b-cat.)	B2	Dmel_arm_CDS_1_1716_B2_33pp	CCTCGTAAATCCTCATCAaaCCTGCATTCCACCGGCATCCACGAT
arm (b-cat.)	B2	Dmel_arm_CDS_1_1716_B2_33pp	ACATGTTACCCAAGTGCATAGCCAGtaATCATCCAGTAAACCGCC
arm (b-cat.)	B2	Dmel_arm_CDS_1_1716_B2_33pp	CCTCGTAAATCCTCATCAaaAAACAGTTTTGCACAAGGCGCGGTG
arm (b-cat.)	B2	Dmel_arm_CDS_1_1716_B2_33pp	GCATCCGAAAGATTGCGGAGCGTCCtaATCATCCAGTAAACCGCC
arm (b-cat.)	B2	Dmel_arm_CDS_1_1716_B2_33pp	CCTCGTAAATCCTCATCAaaTTCAAGGCCCTCCACCTTAGTGGCT
arm (b-cat.)	B2	Dmel_arm_CDS_1_1716_B2_33pp	AACCTGGACGAGAGATTGGAGCAAAtaATCATCCAGTAAACCGCC
arm (b-cat.)	B2	Dmel_arm_CDS_1_1716_B2_33pp	CCTCGTAAATCCTCATCAaaCCACGTTGACATCGGTCGAGCCCAG
arm (b-cat.)	B2	Dmel_arm_CDS_1_1716_B2_33pp	TTGAAAGGATACCGGCGGCACAGGTtaATCATCCAGTAAACCGCC
arm (b-cat.)	B2	Dmel_arm_CDS_1_1716_B2_33pp	CCTCGTAAATCCTCATCAaaTTGCGCTGATTGTTGCACGTCAGAT
arm (b-cat.)	B2	Dmel_arm_CDS_1_1716_B2_33pp	CCGCCCACCTGACAAACGGTGGCCTtaATCATCCAGTAAACCGCC
arm (b-cat.)	B2	Dmel_arm_CDS_1_1716_B2_33pp	CCTCGTAAATCCTCATCAaaAATAGTACGGACGAGGGCGTCCACA
arm (b-cat.)	B2	Dmel_arm_CDS_1_1716_B2_33pp	AATCTCTTCGCGATCTCCAGCATTGtaATCATCCAGTAAACCGCC
arm (b-cat.)	B2	Dmel_arm_CDS_1_1716_B2_33pp	CCTCGTAAATCCTCATCAaaGCAGGGCACATACAGCCGGCTCGGT
arm (b-cat.)	B2	Dmel_arm_CDS_1_1716_B2_33pp	AGTCCACATGACGCGAGGTCAAGTGtaATCATCCAGTAAACCGCC
arm (b-cat.)	B2	Dmel_arm_CDS_1_1716_B2_33pp	CCTCGTAAATCCTCATCAaaCGTACGGCATTCTGGGCCAACTCAG
arm (b-cat.)	B2	Dmel_arm_CDS_1_1716_B2_33pp	ACAATCACCGATAGTCCGTAGTTTAtaATCATCCAGTAAACCGCC
arm (b-cat.)	B2	Dmel_arm_CDS_1_1716_B2_33pp	CCTCGTAAATCCTCATCAaaGCGTGATGGTGGATGCAATAGCTTT
arm (b-cat.)	B2	Dmel_arm_CDS_1_1716_B2_33pp	TCCAATGACGGCCTTGATCAAGGGCtaATCATCCAGTAAACCGCC
arm (b-cat.)	B2	Dmel_arm_CDS_1_1716_B2_33pp	CCTCGTAAATCCTCATCAaaGACAGAGGGCCAAATTGCGTATGAG
arm (b-cat.)	B2	Dmel_arm_CDS_1_1716_B2_33pp	GCTCCCGCAACGGGGCGTGATTGGCtaATCATCCAGTAAACCGCC
arm (b-cat.)	B2	Dmel_arm_CDS_1_1716_B2_33pp	CCTCGTAAATCCTCATCAaaCGCACCAGATGGTGGATGGCCCCGT
arm (b-cat.)	B2	Dmel_arm_CDS_1_1716_B2_33pp	GTGTCTTGGAAGGCGCGCATAAGCAtaATCATCCAGTAAACCGCC
arm (b-cat.)	B2	Dmel_arm_CDS_1_1716_B2_33pp	CCTCGTAAATCCTCATCAaaGGCTATCGAGGAACGTTGCCTCTCT
arm (b-cat.)	B2	Dmel_arm_CDS_1_1716_B2_33pp	TGCGGACGGCTGCTGTGAACCAGTGtaATCATCCAGTAAACCGCC
shg (E-cad.)	B3	Dmel_shg_CDS_1_1817_B3_33pp	CTTCAACCTCCACCTACCaaACATTCGCTGGACACTGGTGGACAT
shg (E-cad.)	B3	Dmel_shg_CDS_1_1817_B3_33pp	ACATATTGATGCAGTGGTAGCTTCTatTCCAATCCCTACCCTCAC
shg (E-cad.)	B3	Dmel_shg_CDS_1_1817_B3_33pp	CTTCAACCTCCACCTACCaaAGGTGGCCGGCCTGCGGGGTCGCCG
shg (E-cad.)	B3	Dmel_shg_CDS_1_1817_B3_33pp	TGGTGCGTCTGTTGCTGGGCGGGATatTCCAATCCCTACCCTCAC
shg (E-cad.)	B3	Dmel_shg_CDS_1_1817_B3_33pp	CTTCAACCTCCACCTACCaaGTCGCGGCATTTTCGCTTGTGCTGC
shg (E-cad.)	B3	Dmel_shg_CDS_1_1817_B3_33pp	TCTCGCGGGGATTAGTCGCCTGCCAatTCCAATCCCTACCCTCAC
shg (E-cad.)	B3	Dmel_shg_CDS_1_1817_B3_33pp	CTTCAACCTCCACCTACCaaTGGCCACGATAACGCCCAGGAGGAG
shg (E-cad.)	B3	Dmel_shg_CDS_1_1817_B3_33pp	GTGCGAGGGCGGGTGACAGAAGGCTatTCCAATCCCTACCCTCAC
shg (E-cad.)	B3	Dmel_shg_CDS_1_1817_B3_33pp	CTTCAACCTCCACCTACCaaTTAGGAGCGTATCCGGCGCAGTTTT
shg (E-cad.)	B3	Dmel_shg_CDS_1_1817_B3_33pp	GTGTTTTCGGGCTGCTCCTCTTTGAatTCCAATCCCTACCCTCAC
shg (E-cad.)	B3	Dmel_shg_CDS_1_1817_B3_33pp	CTTCAACCTCCACCTACCaaGACGGCCTCTACGGTGAGAACGTAG
shg (E-cad.)	B3	Dmel_shg_CDS_1_1817_B3_33pp	TCGAATGACCTGGTCGGGATCAGGGatTCCAATCCCTACCCTCAC
shg (E-cad.)	B3	Dmel_shg_CDS_1_1817_B3_33pp	CTTCAACCTCCACCTACCaaCGAACGGCGACTGGACGATGCTGTA
shg (E-cad.)	B3	Dmel_shg_CDS_1_1817_B3_33pp	TGGGATTGATAAAGAACTTGGGTCGatTCCAATCCCTACCCTCAC
shg (E-cad.)	B3	Dmel_shg_CDS_1_1817_B3_33pp	CTTCAACCTCCACCTACCaaTGGGTGGTGAAGATTACGCCCGTGC
shg (E-cad.)	B3	Dmel_shg_CDS_1_1817_B3_33pp	TGGATCGGCTCGTCACGATCGAATGatTCCAATCCCTACCCTCAC
shg (E-cad.)	B3	Dmel_shg_CDS_1_1817_B3_33pp	CTTCAACCTCCACCTACCaaAAGGTGCAAACGTCGTCCAGTGGGG
shg (E-cad.)	B3	Dmel_shg_CDS_1_1817_B3_33pp	TCGTTGATGTCCTCGATGGTAACGTatTCCAATCCCTACCCTCAC
shg (E-cad.)	B3	Dmel_shg_CDS_1_1817_B3_33pp	CTTCAACCTCCACCTACCaaCGCCTTGTTGAAGGCGGGTGCATTG
shg (E-cad.)	B3	Dmel_shg_CDS_1_1817_B3_33pp	ATTTTCCGACATGGATTCGTCGTAGatTCCAATCCCTACCCTCAC
shg (E-cad.)	B3	Dmel_shg_CDS_1_1817_B3_33pp	CTTCAACCTCCACCTACCaaTCATCACCACCGCGTCGGGCTGGGC
shg (E-cad.)	B3	Dmel_shg_CDS_1_1817_B3_33pp	CATCGTCGAAGTCACTGGCGCTGATatTCCAATCCCTACCCTCAC
shg (E-cad.)	B3	Dmel_shg_CDS_1_1817_B3_33pp	CTTCAACCTCCACCTACCaaTCGTATTCGACCAAACTGTTGTTGC
shg (E-cad.)	B3	Dmel_shg_CDS_1_1817_B3_33pp	TACTGAAAGTCGCGCTCCCGCAGAAatTCCAATCCCTACCCTCAC
shg (E-cad.)	B3	Dmel_shg_CDS_1_1817_B3_33pp	CTTCAACCTCCACCTACCaaACCCGACTCCTTGTCAATCTTGAAG
shg (E-cad.)	B3	Dmel_shg_CDS_1_1817_B3_33pp	GTCAATCGGTCGTTTCAGGTAGATAatTCCAATCCCTACCCTCAC
shg (E-cad.)	B3	Dmel_shg_CDS_1_1817_B3_33pp	CTTCAACCTCCACCTACCaaTCGCATACGATTGGCCGGGTCTCTT
shg (E-cad.)	B3	Dmel_shg_CDS_1_1817_B3_33pp	GCACTACGTTATATGCCCGCACGATatTCCAATCCCTACCCTCAC
shg (E-cad.)	B3	Dmel_shg_CDS_1_1817_B3_33pp	CTTCAACCTCCACCTACCaaATTTGTGCATCCTGTGGCGGATCTG
shg (E-cad.)	B3	Dmel_shg_CDS_1_1817_B3_33pp	GACTCCACCACCCGGATGCGCACTTatTCCAATCCCTACCCTCAC
shg (E-cad.)	B3	Dmel_shg_CDS_1_1817_B3_33pp	CTTCAACCTCCACCTACCaaCACAAATGATGGCGGCTTAATTGAG
shg (E-cad.)	B3	Dmel_shg_CDS_1_1817_B3_33pp	CAGGTAAATGGGCGTATCGATCGGAatTCCAATCCCTACCCTCAC
shg (E-cad.)	B3	Dmel_shg_CDS_1_1817_B3_33pp	CTTCAACCTCCACCTACCaaGTGTAAAGTTCTTGAGATTCTCCTT
shg (E-cad.)	B3	Dmel_shg_CDS_1_1817_B3_33pp	AAACGGCTCGTAACGTGGCGATCGGatTCCAATCCCTACCCTCAC
shg (E-cad.)	B3	Dmel_shg_CDS_1_1817_B3_33pp	CTTCAACCTCCACCTACCaaACCTCCGGCTTGTCCGGCATATTGG
shg (E-cad.)	B3	Dmel_shg_CDS_1_1817_B3_33pp	GTGCGGCCGGTGTTCAGTTCGAAGAatTCCAATCCCTACCCTCAC
shg (E-cad.)	B3	Dmel_shg_CDS_1_1817_B3_33pp	CTTCAACCTCCACCTACCaaTGTGTTCTTGCTGTTTGTCTGCTCC
shg (E-cad.)	B3	Dmel_shg_CDS_1_1817_B3_33pp	CTCGTTGCCGATCTGATTGAACACGatTCCAATCCCTACCCTCAC
shg (E-cad.)	B3	Dmel_shg_CDS_1_1817_B3_33pp	CTTCAACCTCCACCTACCaaGAGTCTTGCCCAGGCTAATGGTCAC
shg (E-cad.)	B3	Dmel_shg_CDS_1_1817_B3_33pp	TGTAGTCTGTGATGGCCTCGTAGTCatTCCAATCCCTACCCTCAC
shg (E-cad.)	B3	Dmel_shg_CDS_1_1817_B3_33pp	CTTCAACCTCCACCTACCaaGTATTCCGCACAATCATGGTGAGGG
shg (E-cad.)	B3	Dmel_shg_CDS_1_1817_B3_33pp	ATCTGATGCTCTGTGCCCAGCTCGTatTCCAATCCCTACCCTCAC
shg (E-cad.)	B3	Dmel_shg_CDS_1_1817_B3_33pp	CTTCAACCTCCACCTACCaaGTTGACATCCTCCACCTGAATCTTG
shg (E-cad.)	B3	Dmel_shg_CDS_1_1817_B3_33pp	GACCTCCGTGTAGTAGGGGATGTTAatTCCAATCCCTACCCTCAC
shg (E-cad.)	B3	Dmel_shg_CDS_1_1817_B3_33pp	CTTCAACCTCCACCTACCaaCGTTCTCCAGGATAGTGCCCGATTT
shg (E-cad.)	B3	Dmel_shg_CDS_1_1817_B3_33pp	CCTGCATAACAGGCGTGCCGGGTGGatTCCAATCCCTACCCTCAC
shg (E-cad.)	B3	Dmel_shg_CDS_1_1817_B3_33pp	CTTCAACCTCCACCTACCaaGTGCCGTCCATGTCGAAGGCACGCA
shg (E-cad.)	B3	Dmel_shg_CDS_1_1817_B3_33pp	TCGAATGACACAATATTATTGGCTGatTCCAATCCCTACCCTCAC
shg (E-cad.)	B3	Dmel_shg_CDS_1_1817_B3_33pp	CTTCAACCTCCACCTACCaaGAAGTACTCCCGATTGTCGGCCAGC
shg (E-cad.)	B3	Dmel_shg_CDS_1_1817_B3_33pp	TATGTTACCGGTATTGGGGTCGATGatTCCAATCCCTACCCTCAC
shg (E-cad.)	B3	Dmel_shg_CDS_1_1817_B3_33pp	CTTCAACCTCCACCTACCaaCGCGATCGAATGTCGTCAGGGCGGT
shg (E-cad.)	B3	Dmel_shg_CDS_1_1817_B3_33pp	CCTTTACGTTATAGAAATCGCGTTCatTCCAATCCCTACCCTCAC
shg (E-cad.)	B3	Dmel_shg_CDS_1_1817_B3_33pp	CTTCAACCTCCACCTACCaaGATGGCGAATTGTCGCTGGCAATAA
shg (E-cad.)	B3	Dmel_shg_CDS_1_1817_B3_33pp	TTCGGCTCGCCATTATCAAAGAGACatTCCAATCCCTACCCTCAC
shg (E-cad.)	B3	Dmel_shg_CDS_1_1817_B3_33pp	CTTCAACCTCCACCTACCaaGATGCGGAACACTTGGTGACCACGG
shg (E-cad.)	B3	Dmel_shg_CDS_1_1817_B3_33pp	CTTGTGGTCGTTCTTGTCTCCAATGatTCCAATCCCTACCCTCAC
shg (E-cad.)	B3	Dmel_shg_CDS_1_1817_B3_33pp	CTTCAACCTCCACCTACCaaGATATTTGTCCTGCTGGAAGTGCGG
shg (E-cad.)	B3	Dmel_shg_CDS_1_1817_B3_33pp	TGGCATCCTCGAGCAGTCTTTCTGCatTCCAATCCCTACCCTCAC
shg (E-cad.)	B3	Dmel_shg_CDS_1_1817_B3_33pp	CTTCAACCTCCACCTACCaaACCTCAATGACCTCGGTATTCGTAT
shg (E-cad.)	B3	Dmel_shg_CDS_1_1817_B3_33pp	GATGCGTTATCCTCGTCTTCGGCCTatTCCAATCCCTACCCTCAC
shg (E-cad.)	B3	Dmel_shg_CDS_1_1817_B3_33pp	CTTCAACCTCCACCTACCaaGCTCTCAATGCTGTATAGGATCTGG
shg (E-cad.)	B3	Dmel_shg_CDS_1_1817_B3_33pp	AATCTTAAAGGCATCACCCACGTTAatTCCAATCCCTACCCTCAC
shg (E-cad.)	B3	Dmel_shg_CDS_1_1817_B3_33pp	CTTCAACCTCCACCTACCaaCCGTGATTTTGCCGGTCTTAAGACC
shg (E-cad.)	B3	Dmel_shg_CDS_1_1817_B3_33pp	TCGTTTCGTAGTCCAACTTCTGGTTatTCCAATCCCTACCCTCAC
shg (E-cad.)	B3	Dmel_shg_CDS_1_1817_B3_33pp	CTTCAACCTCCACCTACCaaCGCACCTTCAGCTCGTACTCCGTGA
shg (E-cad.)	B3	Dmel_shg_CDS_1_1817_B3_33pp	TAGTCGTCGTAGATTCCATCGAACGatTCCAATCCCTACCCTCAC
rho	B5	dmel_rho_1_1936_B5_33pp	CTCACTCCCAATCTCTATaaGCGGCTCGCACGCAACTGACTTTCG
rho	B5	dmel_rho_1_1936_B5_33pp	CTTTCTCAGTTTGATGATCTCGCGCaaCTACCCTACAAATCCAAT
rho	B5	dmel_rho_1_1936_B5_33pp	CTCACTCCCAATCTCTATaaATTTCAGTTTCGAGTCGCAGTCCGA
rho	B5	dmel_rho_1_1936_B5_33pp	TTTGAATATTTCTTTCTTTCAGTTTaaCTACCCTACAAATCCAAT
rho	B5	dmel_rho_1_1936_B5_33pp	CTCACTCCCAATCTCTATaaCTGCTTGCACCCACACACACGACAA
rho	B5	dmel_rho_1_1936_B5_33pp	TTCAGATATTCTTGAGATATATATTaaCTACCCTACAAATCCAAT
rho	B5	dmel_rho_1_1936_B5_33pp	CTCACTCCCAATCTCTATaaCTGCTCGTAAATCCAGGAGCTTGTA
rho	B5	dmel_rho_1_1936_B5_33pp	GGCTCGCACATTGGTAACTTAGTTTaaCTACCCTACAAATCCAAT
rho	B5	dmel_rho_1_1936_B5_33pp	CTCACTCCCAATCTCTATaaGTTAGCTGGCATATTCGCACGTTTT
rho	B5	dmel_rho_1_1936_B5_33pp	GGGTTTCTTGTAATCCAAATGTCTTaaCTACCCTACAAATCCAAT
rho	B5	dmel_rho_1_1936_B5_33pp	CTCACTCCCAATCTCTATaaGCCGTTGAAGAAATTCTTAGGTTTT
rho	B5	dmel_rho_1_1936_B5_33pp	ATTCTGCGTTAAGTTCTCCATGCTGaaCTACCCTACAAATCCAAT
rho	B5	dmel_rho_1_1936_B5_33pp	CTCACTCCCAATCTCTATaaCCAAATCCACCTTGGTTTCGTTTAC
rho	B5	dmel_rho_1_1936_B5_33pp	GCGACGCCTCCTTCTCCTTCTCCTGaaCTACCCTACAAATCCAAT
rho	B5	dmel_rho_1_1936_B5_33pp	CTCACTCCCAATCTCTATaaGCGGCGGTGGCATGCTCCTCCTCCT
rho	B5	dmel_rho_1_1936_B5_33pp	GCGGGAATGTCAATGATGGTCTCCTaaCTACCCTACAAATCCAAT
rho	B5	dmel_rho_1_1936_B5_33pp	CTCACTCCCAATCTCTATaaGGAGTTGGAGGAACTGGAGCACGCG
rho	B5	dmel_rho_1_1936_B5_33pp	CGTGCTGCAATCGGTGTCGTACGACaaCTACCCTACAAATCCAAT
rho	B5	dmel_rho_1_1936_B5_33pp	CTCACTCCCAATCTCTATaaGGCGGGTGCAGCAGGTGCTGCTCGC
rho	B5	dmel_rho_1_1936_B5_33pp	CGCGTTGCATGTAGATGTGCTCGCCaaCTACCCTACAAATCCAAT
rho	B5	dmel_rho_1_1936_B5_33pp	CTCACTCCCAATCTCTATaaGGAAGTGGCGTGGCCGGGATGGCCT
rho	B5	dmel_rho_1_1936_B5_33pp	TTCAGCAGGCCGATATCCTCCGACTaaCTACCCTACAAATCCAAT
rho	B5	dmel_rho_1_1936_B5_33pp	CTCACTCCCAATCTCTATaaGGGCCAGTGCTGGCGGTGGACGTAC
rho	B5	dmel_rho_1_1936_B5_33pp	AATGATGGAGATCACTAGGATGAACaaCTACCCTACAAATCCAAT
rho	B5	dmel_rho_1_1936_B5_33pp	CTCACTCCCAATCTCTATaaGGTCGTAGGCGAAGATGGCAATCTC
rho	B5	dmel_rho_1_1936_B5_33pp	CGAAATTCTGGGCGGGCATTGTGTAaaCTACCCTACAAATCCAAT
rho	B5	dmel_rho_1_1936_B5_33pp	CTCACTCCCAATCTCTATaaTCCGACGGAATCGGAACGGGTAGCC
rho	B5	dmel_rho_1_1936_B5_33pp	CGGTCCGGCCGATAGACCAGCACCGaaCTACCCTACAAATCCAAT
rho	B5	dmel_rho_1_1936_B5_33pp	CTCACTCCCAATCTCTATaaAAAGAAGCGCCACACCTGCAGACGC
rho	B5	dmel_rho_1_1936_B5_33pp	CCAGTTGGCGTGCAGGAACATGTAGaaCTACCCTACAAATCCAAT
rho	B5	dmel_rho_1_1936_B5_33pp	CTCACTCCCAATCTCTATaaCATCACCTCCAGGGGAATGCCAAAA
rho	B5	dmel_rho_1_1936_B5_33pp	GATCACGCCGATCCTGGCCGTGCCGaaCTACCCTACAAATCCAAT
rho	B5	dmel_rho_1_1936_B5_33pp	CTCACTCCCAATCTCTATaaACTGGTGCCCAGGGATCCGGCAAAA
rho	B5	dmel_rho_1_1936_B5_33pp	CACCAGGAAGACCTCCGAGTCGACGaaCTACCCTACAAATCCAAT
rho	B5	dmel_rho_1_1936_B5_33pp	CTCACTCCCAATCTCTATaaGGGCATAGACGCCACCGCTGGCGCC
rho	B5	dmel_rho_1_1936_B5_33pp	TAATGTTGGCCAGATGTGCGGCCAAaaCTACCCTACAAATCCAAT
rho	B5	dmel_rho_1_1936_B5_33pp	CTCACTCCCAATCTCTATaaCTCTTCATGTGCGCATAGTTCAGTG
rho	B5	dmel_rho_1_1936_B5_33pp	ACAACGGATCCGAGTTGCGTGGATGaaCTACCCTACAAATCCAAT
rho	B5	dmel_rho_1_1936_B5_33pp	CTCACTCCCAATCTCTATaaGCCCAGATCGCAGGAGACAAAGATG
rho	B5	dmel_rho_1_1936_B5_33pp	ATCGAAGTATTGGGTGTAGAGAGCAaaCTACCCTACAAATCCAAT
rho	B5	dmel_rho_1_1936_B5_33pp	CTCACTCCCAATCTCTATaaGGGGACCCTTGGCGAAGGCGCTTCC
rho	B5	dmel_rho_1_1936_B5_33pp	CCGTCAGGTGGGCAATGTACGACACaaCTACCCTACAAATCCAAT
rho	B5	dmel_rho_1_1936_B5_33pp	CTCACTCCCAATCTCTATaaCCGATCGTTAGTCCTGCCAGGGCTC
rho	B5	dmel_rho_1_1936_B5_33pp	TGACCGAAGTTCTTTAGCACCAGAAaaCTACCCTACAAATCCAAT
rho	B5	dmel_rho_1_1936_B5_33pp	CTCACTCCCAATCTCTATaaCCAGATGAGCTGCTCGTACTCTCGG
rho	B5	dmel_rho_1_1936_B5_33pp	GGCACAGTAGACGCCCAACGCTAGCaaCTACCCTACAAATCCAAT
rho	B5	dmel_rho_1_1936_B5_33pp	CTCACTCCCAATCTCTATaaTGAAAACGATGGCGAAGACGGTGAA
rho	B5	dmel_rho_1_1936_B5_33pp	GCTGAGCGGTCACCGTGTTGATCAGaaCTACCCTACAAATCCAAT
rho	B5	dmel_rho_1_1936_B5_33pp	CTCACTCCCAATCTCTATaaATCACCTCACCCTGCTCCTCCATCA
rho	B5	dmel_rho_1_1936_B5_33pp	CCCAGGTCGTGCAACAGATGCTGGGaaCTACCCTACAAATCCAAT
rho	B5	dmel_rho_1_1936_B5_33pp	CTCACTCCCAATCTCTATaaCTCCGAACCTCAAACTTAGGACACT
rho	B5	dmel_rho_1_1936_B5_33pp	TCCGAATCCCTGCGAGCATGCTGACaaCTACCCTACAAATCCAAT
rho	B5	dmel_rho_1_1936_B5_33pp	CTCACTCCCAATCTCTATaaGATCTCTCCTGAAGCTCAAGCAGAT
rho	B5	dmel_rho_1_1936_B5_33pp	TTCTTTTCCACCAACTCTCTGTCTCaaCTACCCTACAAATCCAAT
rho	B5	dmel_rho_1_1936_B5_33pp	CTCACTCCCAATCTCTATaaTTGAACTAAATCGTTGAGTGAACTT
rho	B5	dmel_rho_1_1936_B5_33pp	AAAAGCCAAACGAATATCGAATTAGaaCTACCCTACAAATCCAAT
rho	B5	dmel_rho_1_1936_B5_33pp	CTCACTCCCAATCTCTATaaTAACGAGATAATGCTAACGAAAAGC
rho	B5	dmel_rho_1_1936_B5_33pp	GAAACGTTTAACTGCAAACGGTAACaaCTACCCTACAAATCCAAT
rho	B5	dmel_rho_1_1936_B5_33pp	CTCACTCCCAATCTCTATaaCTCCTCACTCCTCGCACTTTCTTTT
rho	B5	dmel_rho_1_1936_B5_33pp	TTACACGTTTCGGCTTCGGTTTATGaaCTACCCTACAAATCCAAT
rho	B5	dmel_rho_1_1936_B5_33pp	CTCACTCCCAATCTCTATaaCCTCTTTGATTTTCCTCTTGATTTT
rho	B5	dmel_rho_1_1936_B5_33pp	TAGCGAGAGGCGATTAGTTCTGTTTaaCTACCCTACAAATCCAAT
rho	B5	dmel_rho_1_1936_B5_33pp	CTCACTCCCAATCTCTATaaAAACATGGATAAATCATTTAAATCA
rho	B5	dmel_rho_1_1936_B5_33pp	TAAGAAAACAGACAAACCATTAATTaaCTACCCTACAAATCCAAT
rho	B5	dmel_rho_1_1936_B5_33pp	CTCACTCCCAATCTCTATaaAATTGCGGCCAATAAATACATAATT
rho	B5	dmel_rho_1_1936_B5_33pp	GATGCTTCGATTCGATTCATTCGTAaaCTACCCTACAAATCCAAT
dpp	B2	dmel_dpp_41_1880_B2_33pp	CCTCGTAAATCCTCATCAaaCTCTGTGGACGAACGAACGCGTTTT
dpp	B2	dmel_dpp_41_1880_B2_33pp	GCGATCTTTCGCCTCGATTTGGCGAaaATCATCCAGTAAACCGCC
dpp	B2	dmel_dpp_41_1880_B2_33pp	CCTCGTAAATCCTCATCAaaCCGCGAACGATTACAGAGCAGAAAA
dpp	B2	dmel_dpp_41_1880_B2_33pp	ATTTACTTTATTTTATGGCCGCAGAaaATCATCCAGTAAACCGCC
dpp	B2	dmel_dpp_41_1880_B2_33pp	CCTCGTAAATCCTCATCAaaAACGACGGGAGATATTTTCTGTTTT
dpp	B2	dmel_dpp_41_1880_B2_33pp	CGAGCGATCGCGGAAACGAGAACGAaaATCATCCAGTAAACCGCC
dpp	B2	dmel_dpp_41_1880_B2_33pp	CCTCGTAAATCCTCATCAaaATCTGATACCGAATCGGTATCAAAA
dpp	B2	dmel_dpp_41_1880_B2_33pp	AAGAATGGCGATGGTTACGAATATAaaATCATCCAGTAAACCGCC
dpp	B2	dmel_dpp_41_1880_B2_33pp	CCTCGTAAATCCTCATCAaaCACTCACTCACACTGGCACACTCGC
dpp	B2	dmel_dpp_41_1880_B2_33pp	CGATTTGGATTTGGCACACAGACACaaATCATCCAGTAAACCGCC
dpp	B2	dmel_dpp_41_1880_B2_33pp	CCTCGTAAATCCTCATCAaaGCCAAGCTCAGACTTTGGCTATTTT
dpp	B2	dmel_dpp_41_1880_B2_33pp	TTCACATGTTTGCTGCTGACGATGGaaATCATCCAGTAAACCGCC
dpp	B2	dmel_dpp_41_1880_B2_33pp	CCTCGTAAATCCTCATCAaaTTTGGCTTATGGAAATCACTGGCAC
dpp	B2	dmel_dpp_41_1880_B2_33pp	TCGATTCGATTCGACTTCGACTTCGaaATCATCCAGTAAACCGCC
dpp	B2	dmel_dpp_41_1880_B2_33pp	CCTCGTAAATCCTCATCAaaCTATCTATCTCGCTGTGGCTTCGAT
dpp	B2	dmel_dpp_41_1880_B2_33pp	TCGGATATCCACTCAAATACTTTCGaaATCATCCAGTAAACCGCC
dpp	B2	dmel_dpp_41_1880_B2_33pp	CCTCGTAAATCCTCATCAaaCGCATACATTATACACTGGTTCGAC
dpp	B2	dmel_dpp_41_1880_B2_33pp	CAACCAATTCTGGCAGTTCGCGAACaaATCATCCAGTAAACCGCC
dpp	B2	dmel_dpp_41_1880_B2_33pp	CCTCGTAAATCCTCATCAaaAATCCTTTGGCTGCAACTGCAACAA
dpp	B2	dmel_dpp_41_1880_B2_33pp	CCGCTCAGTTACGCTCCAAAATCCAaaATCATCCAGTAAACCGCC
dpp	B2	dmel_dpp_41_1880_B2_33pp	CCTCGTAAATCCTCATCAaaGCAACTCTGGTGCACCTGCTGCACG
dpp	B2	dmel_dpp_41_1880_B2_33pp	GTAGAAGCCATGCGCGCATGGTCGCaaATCATCCAGTAAACCGCC
dpp	B2	dmel_dpp_41_1880_B2_33pp	CCTCGTAAATCCTCATCAaaTGAAAAGTCGCCAGCACTGCGAGGA
dpp	B2	dmel_dpp_41_1880_B2_33pp	TCGGTGCTAGCAACTCGAACAATCGaaATCATCCAGTAAACCGCC
dpp	B2	dmel_dpp_41_1880_B2_33pp	CCTCGTAAATCCTCATCAaaGGCGATGAATCTCTGGGATATATCC
dpp	B2	dmel_dpp_41_1880_B2_33pp	AATATGAGCGGCAACGGGCGCTATGaaATCATCCAGTAAACCGCC
dpp	B2	dmel_dpp_41_1880_B2_33pp	CCTCGTAAATCCTCATCAaaCTGATCCTGATGCTGATGCCAGCGG
dpp	B2	dmel_dpp_41_1880_B2_33pp	CCGATCTAGATCCAGATCGTCCTGAaaATCATCCAGTAAACCGCC
dpp	B2	dmel_dpp_41_1880_B2_33pp	CCTCGTAAATCCTCATCAaaAATGCTGTGCTGGTCGAGGCTCCTA
dpp	B2	dmel_dpp_41_1880_B2_33pp	TCGCTGAATGGATTAAATGCTTTTGaaATCATCCAGTAAACCGCC
dpp	B2	dmel_dpp_41_1880_B2_33pp	CCTCGTAAATCCTCATCAaaATCACTATCACTGAACGAGGCGGGC
dpp	B2	dmel_dpp_41_1880_B2_33pp	TTTGTTTGTTTTACTCCGATGGCTTaaATCATCCAGTAAACCGCC
dpp	B2	dmel_dpp_41_1880_B2_33pp	CCTCGTAAATCCTCATCAaaGGTTCGCGTCACTTTTGCTAGGTTT
dpp	B2	dmel_dpp_41_1880_B2_33pp	TTGGCTTATGCACTTCGTTGAACTGaaATCATCCAGTAAACCGCC
dpp	B2	dmel_dpp_41_1880_B2_33pp	CCTCGTAAATCCTCATCAaaTTAACTAATTGTTTAGACTTATTTT
dpp	B2	dmel_dpp_41_1880_B2_33pp	ACAGCCATTTTGTTGTGGTTGGGTTaaATCATCCAGTAAACCGCC
dpp	B2	dmel_dpp_41_1880_B2_33pp	CCTCGTAAATCCTCATCAaaCTTGTGGTGGCTCCTCTGCTCCTTG
dpp	B2	dmel_dpp_41_1880_B2_33pp	CTGGTGGCTGCGATGGTGGTGGCTCaaATCATCCAGTAAACCGCC
dpp	B2	dmel_dpp_41_1880_B2_33pp	CCTCGTAAATCCTCATCAaaCTGTGGATGCACTGGCCTGCTTTGG
dpp	B2	dmel_dpp_41_1880_B2_33pp	ATTCAATCGACGAGGATTGATGAGAaaATCATCCAGTAAACCGCC
dpp	B2	dmel_dpp_41_1880_B2_33pp	CCTCGTAAATCCTCATCAaaAGCGTCGGCTCCTCCACGAAGATTG
dpp	B2	dmel_dpp_41_1880_B2_33pp	ATGGAGGCCACCTCGCGGTCGAGCAaaATCATCCAGTAAACCGCC
dpp	B2	dmel_dpp_41_1880_B2_33pp	CCTCGTAAATCCTCATCAaaGGCCTTGGCGTTGGCGGGCACGTTG
dpp	B2	dmel_dpp_41_1880_B2_33pp	GGTGGACGGGCCCTGCTCGGCGATGaaATCATCCAGTAAACCGCC
dpp	B2	dmel_dpp_41_1880_B2_33pp	CCTCGTAAATCCTCATCAaaCCTTGATGAGCGCCTCCTTGCTGTA
dpp	B2	dmel_dpp_41_1880_B2_33pp	GAGTGGAGGGGTCTGGCTTCAGCTTaaATCATCCAGTAAACCGCC
dpp	B2	dmel_dpp_41_1880_B2_33pp	CCTCGTAAATCCTCATCAaaAGCAGGCTCTTCTCGATCTCGACTA
dpp	B2	dmel_dpp_41_1880_B2_33pp	GGCGGCCGCTTCATGTTGAACAGCGaaATCATCCAGTAAACCGCC
dpp	B2	dmel_dpp_41_1880_B2_33pp	CCTCGTAAATCCTCATCAaaGATGATCTTGGAGCGGTCGATCTTG
dpp	B2	dmel_dpp_41_1880_B2_33pp	GTAGAGCTTCTTCATCGGCTCGGGGaaATCATCCAGTAAACCGCC
dpp	B2	dmel_dpp_41_1880_B2_33pp	CCTCGTAAATCCTCATCAaaCGAGCTCGTGGCCCATGATCTCGGC
dpp	B2	dmel_dpp_41_1880_B2_33pp	GACCCGGCTTGGGGATGTTGACCGAaaATCATCCAGTAAACCGCC
dpp	B2	dmel_dpp_41_1880_B2_33pp	CCTCGTAAATCCTCATCAaaACTGTGTTGGCCGACTTGGTCAGCA
dpp	B2	dmel_dpp_41_1880_B2_33pp	TTACTATCTTTGTGTGTAAAACTTCaaATCATCCAGTAAACCGCC
dpp	B2	dmel_dpp_41_1880_B2_33pp	CCTCGTAAATCCTCATCAaaGTGGTGCGGAAATCGATCGTCGATT
dpp	B2	dmel_dpp_41_1880_B2_33pp	CACGTCGAAGTGCAGCCGAAACCGGaaATCATCCAGTAAACCGCC
dpp	B2	dmel_dpp_41_1880_B2_33pp	CCTCGTAAATCCTCATCAaaGCTTCTCGTCGGCGGGAATGCTCTT
dpp	B2	dmel_dpp_41_1880_B2_33pp	GGGTCAGCTGCAGCTCCGCCGCCTTaaATCATCCAGTAAACCGCC
dpp	B2	dmel_dpp_41_1880_B2_33pp	CCTCGTAAATCCTCATCAaaACCACCTGTTGACTGAGTGCGTCCC
dpp	B2	dmel_dpp_41_1880_B2_33pp	GTCCGATTCGCCGACGATCTGCTGGaaATCATCCAGTAAACCGCC
dpp	B2	dmel_dpp_41_1880_B2_33pp	CCTCGTAAATCCTCATCAaaGTCGTAGACAAGCACCTGGTAGCGC
dpp	B2	dmel_dpp_41_1880_B2_33pp	CTGACCACGCACCCCGACGCGCGTGaaATCATCCAGTAAACCGCC
dpp	B2	dmel_dpp_41_1880_B2_33pp	CCTCGTAAATCCTCATCAaaCCAACAGCAGATAGCTCGGCTCCCG
dpp	B2	dmel_dpp_41_1880_B2_33pp	TGCTGTTAAGCCGGACCGTCTTGGTaaATCATCCAGTAAACCGCC
dpp	B2	dmel_dpp_41_1880_B2_33pp	CCTCGTAAATCCTCATCAaaTGGACATCGAGGCTCACCGTGTCCG
dpp	B2	dmel_dpp_41_1880_B2_33pp	CTCGCCAGCCACCGGTCCACGGCCGaaATCATCCAGTAAACCGCC
sim	B4	dmel_sim_1_1805_B4_33pp	CCTCAACCTACCTCCAACaaGCAATCACCTGTTTGCAACTGAGCC
sim	B4	dmel_sim_1_1805_B4_33pp	ACCTTCTCAGCACTTGCTCATATCCatTCTCACCATATTCGCTTC
sim	B4	dmel_sim_1_1805_B4_33pp	CCTCAACCTACCTCCAACaaTTAGTCATTTTAAAGATATCCTTTT
sim	B4	dmel_sim_1_1805_B4_33pp	TAGCAATCCTTGCGCACTCGCCGATatTCTCACCATATTCGCTTC
sim	B4	dmel_sim_1_1805_B4_33pp	CCTCAACCTACCTCCAACaaGGCTATATCATGCAATCTGCTCTCA
sim	B4	dmel_sim_1_1805_B4_33pp	GCTTTTCTCCTTCATGGCACACGTTatTCTCACCATATTCGCTTC
sim	B4	dmel_sim_1_1805_B4_33pp	CCTCAACCTACCTCCAACaaTCACGTCGCGTGCGTGCCGCATTTT
sim	B4	dmel_sim_1_1805_B4_33pp	AATTCACAGAATTCCGTGTTTTCCTatTCTCACCATATTCGCTTC
sim	B4	dmel_sim_1_1805_B4_33pp	CCTCAACCTACCTCCAACaaCGCCGGCAGCGGCAGTAATTTGGCC
sim	B4	dmel_sim_1_1805_B4_33pp	GGCCTTGTCCAGTTGCGAAGTAATCatTCTCACCATATTCGCTTC
sim	B4	dmel_sim_1_1805_B4_33pp	CCTCAACCTACCTCCAACaaACGACGTGGTCAGCCGGATGACGGA
sim	B4	dmel_sim_1_1805_B4_33pp	CGGGAAAGACTTGGCGCATTTTCAAatTCTCACCATATTCGCTTC
sim	B4	dmel_sim_1_1805_B4_33pp	CCTCAACCTACCTCCAACaaGAGCCCCAGGCTTCGCCAAGACCAT
sim	B4	dmel_sim_1_1805_B4_33pp	GTGGCGCCGCGTTGCATGGCAGGCGatTCTCACCATATTCGCTTC
sim	B4	dmel_sim_1_1805_B4_33pp	CCTCAACCTACCTCCAACaaCAGATGGGAGCCCAGCTCCTTGATG
sim	B4	dmel_sim_1_1805_B4_33pp	GAAGATGAATCCGTCCAGCGTCTGCatTCTCACCATATTCGCTTC
sim	B4	dmel_sim_1_1805_B4_33pp	CCTCAACCTACCTCCAACaaTGATTTTGCCATCCGGAGCCACCAC
sim	B4	dmel_sim_1_1805_B4_33pp	GCACGGAGGCCGTTTCCGAGATGTAatTCTCACCATATTCGCTTC
sim	B4	dmel_sim_1_1805_B4_33pp	CCTCAACCTACCTCCAACaaAGCTCAACCTGACTGAGGCCCAAAT
sim	B4	dmel_sim_1_1805_B4_33pp	ATGTACTCGAATATCGAGTTGCCCGatTCTCACCATATTCGCTTC
sim	B4	dmel_sim_1_1805_B4_33pp	CCTCAACCTACCTCCAACaaCATCTCGTCCTGATCGTAGTTGTGT
sim	B4	dmel_sim_1_1805_B4_33pp	GTGCGGATGCAGCGACAAAATGGCAatTCTCACCATATTCGCTTC
sim	B4	dmel_sim_1_1805_B4_33pp	CCTCAACCTACCTCCAACaaTCTGGGCGAGTGGATGCTGGTTGAT
sim	B4	dmel_sim_1_1805_B4_33pp	CATTGGGACTGCCGATGGGCGTGTGatTCTCACCATATTCGCTTC
sim	B4	dmel_sim_1_1805_B4_33pp	CCTCAACCTACCTCCAACaaTCGTAGGCGGATGGATGCTGGACGC
sim	B4	dmel_sim_1_1805_B4_33pp	TCGATGGTGTGCGATCCGCGATCGTatTCTCACCATATTCGCTTC
sim	B4	dmel_sim_1_1805_B4_33pp	CCTCAACCTACCTCCAACaaGCGCAGGAAGAAGGTCTTCTCGATC
sim	B4	dmel_sim_1_1805_B4_33pp	GTTCCTTTTGGCCAGGACGCACTTCatTCTCACCATATTCGCTTC
sim	B4	dmel_sim_1_1805_B4_33pp	CCTCAACCTACCTCCAACaaTAAATCCGGAGGTGGTGAGGCCCGC
sim	B4	dmel_sim_1_1805_B4_33pp	TCAGATAGCCGGAGCAGTGTATCACatTCTCACCATATTCGCTTC
sim	B4	dmel_sim_1_1805_B4_33pp	CCTCAACCTACCTCCAACaaCCGCGATCGGGATAGATGCGAGCCT
sim	B4	dmel_sim_1_1805_B4_33pp	TTCTGGATGAGGCTGCCCTGTCCATatTCTCACCATATTCGCTTC
sim	B4	dmel_sim_1_1805_B4_33pp	CCTCAACCTACCTCCAACaaGTGACCGACGGCCACCAGGCCGAGA
sim	B4	dmel_sim_1_1805_B4_33pp	TTCCGTGATGGCGGATGAAGGCAGCatTCTCACCATATTCGCTTC
sim	B4	dmel_sim_1_1805_B4_33pp	CCTCAACCTACCTCCAACaaTGAACATATTCTGGTGCAGCTTGAT
sim	B4	dmel_sim_1_1805_B4_33pp	GCTTCATGTCCAGCTTGGCCCGGAAatTCTCACCATATTCGCTTC
sim	B4	dmel_sim_1_1805_B4_33pp	CCTCAACCTACCTCCAACaaGATACGCGTGCATCGAAGAAGATGA
sim	B4	dmel_sim_1_1805_B4_33pp	TCCTGCGGCTCGTATCCTGTTAGCTatTCTCACCATATTCGCTTC
sim	B4	dmel_sim_1_1805_B4_33pp	CCTCAACCTACCTCCAACaaCTGATACAGGGTCTTCTCGATGAGG
sim	B4	dmel_sim_1_1805_B4_33pp	GGCCATGATGTCCGCGGCGTGGATAatTCTCACCATATTCGCTTC
sim	B4	dmel_sim_1_1805_B4_33pp	CCTCAACCTACCTCCAACaaGCAGGATTTGATGAGAGCAGCGCAT
sim	B4	dmel_sim_1_1805_B4_33pp	ACTTGGTGGTCACTTGTCCTTTGTAatTCTCACCATATTCGCTTC
sim	B4	dmel_sim_1_1805_B4_33pp	CCTCAACCTACCTCCAACaaCCGCCTTTGGTGAGGAAGCGGTAGT
sim	B4	dmel_sim_1_1805_B4_33pp	GCGTACGACTGCACCCACACCCAGCatTCTCACCATATTCGCTTC
sim	B4	dmel_sim_1_1805_B4_33pp	CCTCAACCTACCTCCAACaaGGATCGCGAATTGTGCACCAGTGTC
sim	B4	dmel_sim_1_1805_B4_33pp	CACGCTCACGATGAACACTTCTCGCatTCTCACCATATTCGCTTC
sim	B4	dmel_sim_1_1805_B4_33pp	CCTCAACCTACCTCCAACaaCCTCTCGTTCGCTCAGCACATAGTT
sim	B4	dmel_sim_1_1805_B4_33pp	GAATCTCGTTCAGCACCAAGTCTTTatTCTCACCATATTCGCTTC
sim	B4	dmel_sim_1_1805_B4_33pp	CCTCAACCTACCTCCAACaaGGCTCCCGCTTCACAACGCCCGTCT
sim	B4	dmel_sim_1_1805_B4_33pp	TGTGCCGCTTGAGCCGCCGGCGATAatTCTCACCATATTCGCTTC
sim	B4	dmel_sim_1_1805_B4_33pp	CCTCAACCTACCTCCAACaaGGCCGCTTGGGCCGCTTGAGCTGCC
sim	B4	dmel_sim_1_1805_B4_33pp	TGCCGCCTGTGCCGCCTGTGCCGCTatTCTCACCATATTCGCTTC
sim	B4	dmel_sim_1_1805_B4_33pp	CCTCAACCTACCTCCAACaaACCGACTGCTGGGGCACCACCACCA
sim	B4	dmel_sim_1_1805_B4_33pp	GCTCCGGCGCACTGCGGCTGCACCAatTCTCACCATATTCGCTTC
sim	B4	dmel_sim_1_1805_B4_33pp	CCTCAACCTACCTCCAACaaACCCGGACCCACCGGCTGACCCGTT
sim	B4	dmel_sim_1_1805_B4_33pp	TGCACTGAGGGCCAGACTAACTGGCatTCTCACCATATTCGCTTC
sim	B4	dmel_sim_1_1805_B4_33pp	CCTCAACCTACCTCCAACaaCGAAATACGGATCCAGCTTGGGACT
sim	B4	dmel_sim_1_1805_B4_33pp	CGGCCGGCTGCAGCGGCAGCTCTGGatTCTCACCATATTCGCTTC
sim	B4	dmel_sim_1_1805_B4_33pp	CCTCAACCTACCTCCAACaaCGTTGTTATTGTTGCTACTACTACT
sim	B4	dmel_sim_1_1805_B4_33pp	GTTGCACATGATGGTGGTGCCACACatTCTCACCATATTCGCTTC
sim	B4	dmel_sim_1_1805_B4_33pp	CCTCAACCTACCTCCAACaaTCCATGCTGCCGGACTGCTGCTGCT
sim	B4	dmel_sim_1_1805_B4_33pp	AGCTGCGTGTAACTCAGGCTATCGTatTCTCACCATATTCGCTTC
sim	B4	dmel_sim_1_1805_B4_33pp	CCTCAACCTACCTCCAACaaCACCAGGTCGTTCAAGGGCGGATAA
sim	B4	dmel_sim_1_1805_B4_33pp	ACCGCCCACACTGCTGCTCGAGCTCatTCTCACCATATTCGCTTC
sim	B4	dmel_sim_1_1805_B4_33pp	CCTCAACCTACCTCCAACaaCACCGCCCGCACTTGAGGCGGTGCC
sim	B4	dmel_sim_1_1805_B4_33pp	CGGAGGACGAGGCCGACGCACTGGAatTCTCACCATATTCGCTTC
eve	B4	Dmel_eve_1_1372_B4_25pp	CCTCAACCTACCTCCAACaaTGTGCGGCGGTCACAGCTCGAGTGT
eve	B4	Dmel_eve_1_1372_B4_25pp	TATTAACGAAGGCAGTTAGTTGTTGatTCTCACCATATTCGCTTC
eve	B4	Dmel_eve_1_1372_B4_25pp	CCTCAACCTACCTCCAACaaATTCAAAGTTGGCTTATTCAGAGGA
eve	B4	Dmel_eve_1_1372_B4_25pp	CCGTGCATGTTTGGTATGCGTCTTGatTCTCACCATATTCGCTTC
eve	B4	Dmel_eve_1_1372_B4_25pp	CCTCAACCTACCTCCAACaaGCTCTCCATGTTGTAGGTTCGGTAT
eve	B4	Dmel_eve_1_1372_B4_25pp	GGGACTGGCGTCGTGATGGGCATGGatTCTCACCATATTCGCTTC
eve	B4	Dmel_eve_1_1372_B4_25pp	CCTCAACCTACCTCCAACaaCCACAACCAGGGGCTTCTGGTCCAC
eve	B4	Dmel_eve_1_1372_B4_25pp	GCTTGCCGTACTGGGTGGCCAAGAGatTCTCACCATATTCGCTTC
eve	B4	Dmel_eve_1_1372_B4_25pp	CCTCAACCTACCTCCAACaaTTTGGCGAGGGAGGCGGTGTCTGGG
eve	B4	Dmel_eve_1_1372_B4_25pp	GAGTTATCCGGACTGGATAGGCATTatTCTCACCATATTCGCTTC
eve	B4	Dmel_eve_1_1372_B4_25pp	CCTCAACCTACCTCCAACaaCTCCGAGCCGCGGCTGCCGTTCAAG
eve	B4	Dmel_eve_1_1372_B4_25pp	GCGGCGTACCGACGGGTCGGCGGGAatTCTCACCATATTCGCTTC
eve	B4	Dmel_eve_1_1372_B4_25pp	CCTCAACCTACCTCCAACaaGGTCACGGGTGAAGGCGGTGCGATA
eve	B4	Dmel_eve_1_1372_B4_25pp	AGAACTCCTTCTCCAAGCGACCCAGatTCTCACCATATTCGCTTC
eve	B4	Dmel_eve_1_1372_B4_25pp	CCTCAACCTACCTCCAACaaGGACGGGACACGTAGTTCTCCTTGT
eve	B4	Dmel_eve_1_1372_B4_25pp	AGCTGGGCGGCCAGTTCGCAGCGACatTCTCACCATATTCGCTTC
eve	B4	Dmel_eve_1_1372_B4_25pp	CCTCAACCTACCTCCAACaaCTTGATCGTGCTCTCCGGGAGGTTC
eve	B4	Dmel_eve_1_1372_B4_25pp	CTTCATGCGGCGGTTCTGGAACCACatTCTCACCATATTCGCTTC
eve	B4	Dmel_eve_1_1372_B4_25pp	CCTCAACCTACCTCCAACaaCGACGGCGATCCTCTGACGCTTGTC
eve	B4	Dmel_eve_1_1372_B4_25pp	CGGAGTAGACGGCTGCGTAGGGCCAatTCTCACCATATTCGCTTC
eve	B4	Dmel_eve_1_1372_B4_25pp	CCTCAACCTACCTCCAACaaAGGATGGAGGCGGCGAAGGCGGGAT
eve	B4	Dmel_eve_1_1372_B4_25pp	ATGCCCACGCTGTTGGCGGCGGCCTatTCTCACCATATTCGCTTC
eve	B4	Dmel_eve_1_1372_B4_25pp	CCTCAACCTACCTCCAACaaGGCAGCAGCGGCGGCAGCAGCGGGG
eve	B4	Dmel_eve_1_1372_B4_25pp	CGGATTGGTGGCCACGGCAGCGGCGatTCTCACCATATTCGCTTC
eve	B4	Dmel_eve_1_1372_B4_25pp	CCTCAACCTACCTCCAACaaGGCATCTGGGGCATGCCCATCGGGG
eve	B4	Dmel_eve_1_1372_B4_25pp	CCCGAGTGTCCGGGCATCTGCATTGatTCTCACCATATTCGCTTC
eve	B4	Dmel_eve_1_1372_B4_25pp	CCTCAACCTACCTCCAACaaGTAGGGCGATGGATGGCCGGCATGT
eve	B4	Dmel_eve_1_1372_B4_25pp	GTGGTAGGGCGTGTAGCGGTACTGTatTCTCACCATATTCGCTTC
eve	B4	Dmel_eve_1_1372_B4_25pp	CCTCAACCTACCTCCAACaaGTGGCGGCGCCGGGCGGGCGGGGAT
eve	B4	Dmel_eve_1_1372_B4_25pp	GATGATGCATATGAGGACCAGCGGGatTCTCACCATATTCGCTTC
eve	B4	Dmel_eve_1_1372_B4_25pp	CCTCAACCTACCTCCAACaaGTTGCGCTGGATCCCATCATGTGCG
eve	B4	Dmel_eve_1_1372_B4_25pp	GCGGCACCGGCGGAGTACGACGATCatTCTCACCATATTCGCTTC
eve	B4	Dmel_eve_1_1372_B4_25pp	CCTCAACCTACCTCCAACaaGGAGGGCAGAGCGCCCAAAAGGCCG
eve	B4	Dmel_eve_1_1372_B4_25pp	CACACCCAGTCCGGTATAGCAGGTGatTCTCACCATATTCGCTTC
eve	B4	Dmel_eve_1_1372_B4_25pp	CCTCAACCTACCTCCAACaaGCGGCGTCTGGGTCTTGGGCACACC
eve	B4	Dmel_eve_1_1372_B4_25pp	GCGATGACGACGACTGCAGATCCAGatTCTCACCATATTCGCTTC
eve	B4	Dmel_eve_1_1372_B4_25pp	CCTCAACCTACCTCCAACaaGAGAGCGACAGCGTGGAGGAGTGCG
eve	B4	Dmel_eve_1_1372_B4_25pp	ACCTTGGCGTGATCGGATCCCACTGatTCTCACCATATTCGCTTC
eve	B4	Dmel_eve_1_1372_B4_25pp	CCTCAACCTACCTCCAACaaTTGAGCCACTGGACTGCGGTCGAAC
eve	B4	Dmel_eve_1_1372_B4_25pp	AGCGGGAGCAGGAACTGATGGAGCGatTCTCACCATATTCGCTTC
eve	B4	Dmel_eve_1_1372_B4_25pp	CCTCAACCTACCTCCAACaaGCAGCGGGCTGGTGGTGGTCAGTGG
eve	B4	Dmel_eve_1_1372_B4_25pp	CACTGGGCATCAGGAGGCCTGGAGCatTCTCACCATATTCGCTTC
eve	B4	Dmel_eve_1_1372_B4_25pp	CCTCAACCTACCTCCAACaaGACATGTCGGAGGCAGGCCGCTTGG
eve	B4	Dmel_eve_1_1372_B4_25pp	GCAATCACAGTTGTCGTCGGCGGCGatTCTCACCATATTCGCTTC
eve	B4	Dmel_eve_1_1372_B4_25pp	CCTCAACCTACCTCCAACaaCTTGAAGAGCTTCGGCTTGGGCTCC
eve	B4	Dmel_eve_1_1372_B4_25pp	GCGGGCTTACGCCTCAGTCTTGTAGatTCTCACCATATTCGCTTC
eve	B4	Dmel_eve_1_1372_B4_25pp	CCTCAACCTACCTCCAACaaGACTAGTTTGTACAATCTTTTGGGG
eve	B4	Dmel_eve_1_1372_B4_25pp	CGGGAATAAATAGATGAGGCTGACTatTCTCACCATATTCGCTTC
eve	B4	Dmel_eve_1_1372_B4_25pp	CCTCAACCTACCTCCAACaaGCTACTCTACAATCTGTACAATCTT
eve	B4	Dmel_eve_1_1372_B4_25pp	TTTGCGCCTTAATTATGACTACAATatTCTCACCATATTCGCTTC
